# Deepening biomedical research training: Community-Building Wellness Workshops for Post-Baccalaureate Research Education Program (PREP) Trainees

**DOI:** 10.1101/2024.03.10.584300

**Authors:** Dezmond Cole, Andrew S. Eneim, Cory J. White, Chelsy R. Eddings, Morgan Quinn Beckett, Vincent Clark, Jasmin Jeffery, Virangika K. Wimalasena, Alexis Figueroa, Jose Javier Rosado-Franco, Rama Alhariri, Bonita H. Powell, Parris Whitney Washington, Lana N. Christensen, Katherine L. Wilson, Jennifer M. Kavran

## Abstract

**Problem:** All trainees, especially those from historically minoritized backgrounds, experience stresses that may reduce their continuation in science, technology, engineering, math, and medicine (STEMM) careers. The Johns Hopkins University School of Medicine is one of ∼45 institutions with a National Institutes of Health funded Postbaccalaureate Research Education Program (PREP) that provides mentoring and a year of fulltime research to prepare students from historically excluded groups for graduate school. Having experienced the conflation of stresses during the COVID-19 pandemic and related shutdown, we realized our program lacked a component that explicitly helped PREP Scholars recognize and cope with non-academic stresses (financial, familial, social, mental) that might threaten their confidence and success as scientists and future in STEMM.

**Intervention:** We developed an early-intervention program to help Scholars develop life-long skills to become successful and resilient scientists. We developed a year-long series comprised of 9 workshops focused on community, introspection, financial fitness, emotional intelligence, mental health, and soft-skills. We recruited and compensated a cohort of PhD students and postdoctoral fellows to serve as Peer Mentors, to provide a community and the safest ‘space’ for Scholars to discuss personal concerns. Peer Mentors were responsible for developing and facilitating these Community-Building Wellness Workshops (CBWW).

**Context:** CBWW were created and exectued as part of the larger PREP program. Workshops included a PowerPoint presentation by Peer Mentors that featured several case studies that prompted discussion and provided time for small-group discussions between Scholars and Peer Mentors. We also included pre- and post-work for each workshop. These touch-points helped Scholars cultivate the habit of introspection.

**Impact:** The CBWW exceeded our goals. Both Peer Mentors and Scholars experienced strong mutual support, and Scholars developed life-long skills. Notably, several Scholars who had been experiencing financial, mental or mentor-related stress immediately brought this to the attention of program leadership, allowing early and successful intervention. At the completion of CBWW, PREP Scholars reported implementing many workshop skills into practice, were reshaping their criteria for choosing future mentors, and evaluating career decisions. Strikingly, Peer Mentors found they also benefitted from the program as well, suggesting a potential larger scope for the role of CBWW in academia.

**Lessons Learned:** Peer Mentors were essential in creating a safe supportive environment that facilitated discussions, self-reflection, and self-care. Providing fair compensation to Peer Mentors for their professional mentoring and teaching contributions was essential and contributed meaningfully to the positive energy and impact of this program.
