## Supplementary material for "Deepening biomedical research training: Community-Building Wellness Workshops for Post-Baccalaureate Research Education Program (PREP) Trainees": S16 Survey Results from Scholars

### Sheet: in
QUESTION 1	QUESTION 2	QUESTION 3	QUESTION 4	QUESTION 5	QUESTION 6	QUESTION 7	QUESTION 8	QUESTION 9	QUESTION 10	QUESTION 11	QUESTION 12	QUESTION 13	QUESTION 14	QUESTION 15	QUESTION 16	QUESTION 17	QUESTION 18	QUESTION 19	QUESTION 20	QUESTION 21	QUESTION 22	QUESTION 23	QUESTION 24	QUESTION 25	QUESTION 26	QUESTION 27	QUESTION 28	QUESTION 29	QUESTION 30	QUESTION 31	QUESTION 32	QUESTION 33	QUESTION 34	QUESTION 35	QUESTION 36
Select the top three MOST impactful workshops for you?	Select the three LEAST impactful workshops for you?	By the end of the year, how comfortable were you sharing during the Workshops?	Describe any factors that increased you comfort when sharing during the workshops.	What can we do better next year to promote more open dialog during the workshops?	Did you ever reach out to a Peer Mentor this year for help or advice?	How would you rank your comfort level asking for help from the Peer Mentors?	What factors increased your comfort level reaching out to Peer Mentors?	What could we improve on next year to increase your comfort interacting with Peer Mentors?	Have you put into practice any topics covered in the Workshops?	Explain what Workshop skills you have put into practice.	Have the workshops spurred you to bring up any topics in either your 1:1 meetings with Kathy, your PI, or in-lab mentor?	Have you changed how you interact with your lab mates or mentors changed because of what is covered in the workshops?	Have you discussed the Workshop topics with our PREP scholars outside of the workshops?	Have your criteria for choosing future mentors changed as a result of the workshops?	How likely are you to seek out a community similar to the Peer Mentors in your next step ?	How much of a priority was attending the workshops to you when setting up your schedule?	Identity and Values Workshop. Do you feel that the Values and Identity Workshop has helped you consider whether your values are reflected as you decide the next step of your career?	Identity and Values Workshop. Since the Values and Identity Workshop, have you re-evaluated your career goals based on your personal values?	Financial Health Workshop: Do you feel that the presentation about finances provided you with any new information or a framework from which you could do your own research on how to handle your money?	Financial Health: Since the workshop are you more proactive in handling your finances?	Recognizing Stressors: Since the workshop, do you feel better equipped at recognizing signs of emotional and physical stress manifestations in yourself?	Recognizing Stressors: Have you been able to implement/reinforce healthy short-term and long-term stress management tools? If not, what changes to the workshop would help make identifying stressors and developing healthy coping mechanisms more effective?	Imposter Syndrome: Were the discussions held around imposter syndrome and the mislabeling of discrimination in science as imposter syndrome useful?	Imposter Syndrome: Did you find the Peer Coaching work useful? What did you like or did not enjoy about it? Do you think it is most useful to do during NPM workshops?	Time Management: Did this workshop help you improve your time management skills?	Time Management: Have you employed any of the time management techniques discussed? If so, what worked? If not, what strategies would you like to try?	Difficult Conversations: Did the difficult conversations workshop equip you with new strategies to have difficult conversations in a professional setting?	Difficult Conversations: What was most helpful about this workshop? How could this workshop be improved?	Self Advocacy: Since the self-advocacy workshop, how often would you say you use assertive language in your lab?	Self Advocacy: Has this workshop helped identify your boundaries for assertiveness?	Mental Health: Since the mental health workshop, I feel more comfortable seeking professional help if needed.	Mental Health: How has this workshop changed your perspective on mental health?	Owning your identity: Do you feel like the workshop equipped you with new tools or a new perspective on identity?	Owning your identity: Since this workshop, have you thought more about how future career plans align or misalign with your identity? If so, in what ways did the workshop impact thinking about your plans?	Last question -- is there anything else you would like to share about the Workshops and the Peer Mentors?
Financial Health;Time Management;Difficult Conversations	Values and Goals;Self Advocacy;Owning Your Identity	5	Everyone was respectful and didn't speak as I was speaking. The wellness workshops felt like a very safe space where I could be seen and heard and not feel any judgement.	Perhaps make it a rule that each table must speak once from the beginning so people get more comfortable sharing right from the getgo.	Yes	4	Familiarity with the Peer Mentors helped. As we would continue the Wellness Workshops and continue to interact with some of the same peer mentors I would become more comfortable asking them questions. I think Morgan sat at my table for most of the workshops so by the end it was easy for me to speak with her about anything I might be dealing with.	Assigning each PREP student a personal Peer Mentor may be a good way to increase communication and comfort. That way, there is always someone you know to go to for questions and advice. Even if they may not have the answers they could point you in the direction of someone who may. This may make it less intimidating than cold emailing someone who may have given a presentation you had questions abo…	Yes	The time management workshop gave me some great advice regarding how to balance lab and person time, especially if it wasn't as easy for me as saying "weekends are my time, work week is lab time" because I often need to come in on the weekend to care for animals. I also took lots of notes during the financial wellness workshop regarding how to save for taxes that won't be taken out of my stipend …	Yes	yes	No	Yes	5	4	4	Yes	5	Yes	3	Yes, I continue to prioritize my mental health by scheduling time for myself to read and exercise. I also try to follow the rule of being fully present and productive in lab from 9-5, then having time for myself/no lab stuff in the evenings.	Yes	I thought it was helpful during the workshop, but didn't utilize it much outside of the workshops. I think its important to have a space where you can just be heard without someone trying to fix your problems immediately. I don't think it needs to be as structured as it was, but agree that it was a useful tool.	4	I've started keeping track of the progress I'm making on each of my tasks so that I have something to show when my PI asks how things are going, but I don't get overwhelmed by the amount it seems like I have to do. I also use Monday's to evaluate what I need to do through the week so that I am more structured and productive rather than coming in each day and scrambling to do a million things.	5	Knowing when a situation becomes something that needs to be addressed can be difficult, so I enjoyed discussing what to look out for so that you don't put yourself in a tough situation by agreeing to things previously and then having the assumption placed that you will continue to do all this extra work. I did think that the conversation was tailored to people who are more likely to immediately s…	4	Yes	2	I understand that it is something most grad students will experience during the course of graduate school, and I have a better idea of how to help others in subtle ways when I see them experiencing difficult times.	3	This workshop moreso just reminded me to have my values and morals at the forefront of my mind when moving onto my next steps.	I thought this was a great addition to the PREP program, and helped build community during the time we are here doing research. I hope that in the future there are more plans to hang out as a group in a less formal setting.
Recognizing Stressors;Imposter Syndrome;Difficult Conversations	Values and Goals;Self Advocacy;Mental Health	5	Others being brave enough to share and be vulnerable with the rest of us	Maybe a different seating arrangement so that everyone can see each other	Yes	4	Spending time with them outside of workshops	I never felt uncomfortable so nothing I can recommend	Yes	Creating a dilemma statement to figure out what my exact problem is and how I would like to address it	No	No	Yes	No	4	4	3	No	4	Yes	4	I have been better about not letting myself get overwhelmed because of the techniques we learned.	Yes	I think the peer coaching is useful, but it may be more effective as a seperate workshop because more time could've been useful to talk through things more.	3	I've never really been good with time management but the scheduling programs people shared helped me start getting better at it.	4	It was helpful to hear about the other difficult conversations people have had, and made me want to share to show how frequent it is for poc.	3	Yes	3	Did not change my perspective as I was already an advocate for focusing on your mental health	3	Since I am applying to MD/PhD programs which will take awhile, I was able to imagine how I would like to be mentally and emotionally in the future when I'm finishing up my degree.	N/A
Values and Goals;Recognizing Stressors;Difficult Conversations;Self Advocacy	Values and Goals;Time Management;Owning Your Identity	5	Some of the factors that increased my comfort when sharing were: a) developing relationships with the mentors/prep scholars b) hearing other people share during workshops c) feeling energy from the presenters! more casual workshops helped me feel comfortable to open up.	Nothing! I thought everything was very well done.	Yes	5	Getting to interact with peer mentors	I would have loved to have the opportunity to keep a few core mentors throughout the year (1 on 1 or some sort of group mentorship). I think this would have helped me build deeper relationships with them.	Yes	An explicit example I have is from the financial workshop! This helped me figure out how my loan program worked.	Yes	yes	Yes	Yes	5	5	5	No	5	Yes	5	N/A	Yes	I did! I appreciate having the chance to chat with peer mentors during workshop time.	1	N/A- I believe that I came into this workshop already using strategies that work for me!	5	Being able to practice with my group was a useful activity	5	Yes	5	I started seeing a therapist again!	5	I enjoyed the ship analogy that they used- this helped me see myself and my journey in a new perspective	Nope! I thoroughly enjoyed these workshops.
Financial Health;Imposter Syndrome;Mental Health	Values and Goals;Self Advocacy;Owning Your Identity	3	examples from peer mentors	snacks	No	3	from my lab	snacks	Yes	being mindful of taxes	No	No	No	No	3	4	3	No	4	Yes	3	yes	Yes	feels awkward but good exercise	3	no; reinstating planner	3	applies outside of lab too	3	Yes	2	need therapy	3	no	please snacks next year! also wished we did that write to kids activity responding to science questions.
Imposter Syndrome;Difficult Conversations;Owning Your Identity	Values and Goals;Financial Health;Time Management	4	Finding out other people were feeling and experiencing the same things I was	Maybe allow people to submit responses/questions anonymously so they feel like they have a voice and that can allow more discussion	No	2	Talking to them more	Maybe the peer mentors should be assigned a student for a couple of months and then switch	Yes	Tips from having difficult conversations and imposter syndrome really solidified that I am not on my own. It also gave me the courage to stick up for myself	No	No	Yes	Yes	4	3	4	Yes	2	No	2	I don't think changes need to be made into the workshop, I am pretty stubborn and honestly used to having a stressful environment. I am actively working on changes so that I give my mind and body a break before I am forced to take one.	Yes	I like hearing and chatting with peer mentors. It offers a different perspective, but it's hard to set up time to meet with a new peer mentor outside the workshops.	2	Most of the techniques I saw, I already use! But it was a great reinforcement and I learned to not commit to too many things	4	In a setting where you are considered to be a beginner compared to the other doctors, technologists that have been there for years, it is super daunting to have certain conversations. This workshop was extremely useful in how to approach these conversations. Maybe a little mock trial of the conversation will make this workshop even better!	2	No	3	Mental health is a struggle that everyone faces in one way or another. It's okay to seek help or aid	3	I think it's important to pursue your goals based on what you want and not based on what is expected of you.	They are all great!!
Imposter Syndrome;Time Management;Difficult Conversations	Values and Goals;Financial Health;Owning Your Identity	5	Becoming comfortable with my peers	NA. It was great.	No	5	The mentors made themselves very available	NA	Yes	Proper time management.	No	No	Yes	Yes	5	2	5	Yes	5	Yes	5	Yes!	Yes	Very useful. I liked how the students emphasized that imposter syndrome does not go away but that there are various strategies to combat this!	5	Yes, taking periodic breaks when studying has been helpful.	3	I did not attend.	4	Yes	3	Seek help when needed! When I notice my mental health decline I don't hesitate to reach out to help.	3	It's made me think about emphasizing diversity in the new communities I join. If their isn't a community for me present, I won't hesitate to start one!	No, the workshops were really helpful!
Recognizing Stressors;Difficult Conversations;Self Advocacy	Values and Goals;Financial Health;Mental Health	4	Hearing the shared experiences of other scholars and peer mentors	Schedule more bonding/ non-workshop time with peer mentors and scholars	Yes	4	Having confidence in their desire to see me be successful	more regular check-ins with peer mentors and scholars	Yes	I have used the skills I learned in our Difficult conversations workshop to have a productive conversation with a lab mate.	No	yes	No	Yes	5	4	4	Yes	4	Yes	5	Yes	Yes	Yes, I enjoyed that my peer coach allowed me to come to a solution on my own rather than giving me the answer	3	I would like to try consistently using a weekly or monthly planner	5	Having this be the 1st or 2nd workshop would be a great improvement so scholars know how to handle these situations earlier on in their tenure at Hopkins	4	Yes	3	Yes	4	After this workshop I think more about if a career plan or job will allow me to be my full and complete self and whether or not I will be fulfilled in that role on a personal level	restructure the order of the workshops so difficult conversations and imposter syndrome are one of the first workshop topics covered
Imposter Syndrome;Difficult Conversations;Self Advocacy	Financial Health;Time Management;Owning Your Identity	4	small group conversations/one-on-one conversations	less PowerPoints, more roundtable discussions	No	3	n/a	having more informal time with peer mentors, making contact information more accessible	No	n/a	No	No	No	Yes	3	4	3	No	2	Yes	3	yes	Yes	I did find Peer Coaching to be useful; I like that we're encouraged to establish an action plan for ourselves instead of just seeking advice from others. I think it is most useful to do during NPM workshops	1	No; would like to try the Pomodoro technique	4	Thinking about and communicating what you do and don't want to happen as a result of a engaging in a difficult conversation was helpful.	3	Yes	2	I would that this workshop hasn't changed my perspective on mental health much as prior to the workshop, I'd already identified the need to take care of and seek help for my own mental health.	3	no	no
Values and Goals;Imposter Syndrome;Time Management	Financial Health;Self Advocacy	4	I quickly realized that we all kind of experienced similar issues, so	Provide more time to freely talk, I think the best moments were when we had a topic and we all were able to give our inputs	No	2	N/A	I think if the workshops were either longer or more than once a month, then I would have felt more comfortable reaching out to the mentors.	Yes	The workshop that really stuck with me was the time management session. I have always struggled with balancing my time, but the workshop provided me with multiple tips that I have been implementing into my daily life. For example, during our small groups my mentor listened to my issues with time management, then was able to give me multiple tips/tricks to try out. So far, I've tried finding what …	No	yes	Yes	Yes	4	3	3	No	4	Yes	2	Yes, I have been able to reinforce healthy stress management tools.	Yes	Yes, I found it extremely helpful. This workshop made me feel seen and not alone which helped with me feel more comfortable in new environments.	4	Yes, I have tried several strategies that were suggested by the mentors.	4	Very helpful, it gave me perspective on how to handle uncomfortable situations	3	Yes	4	It has taught me that everyone will seek help when they feel ready to and it's best to not push someone until they're ready. Also, asking for help or seeking professional help is okay it does not make someone look weak.	3	Yes, this workshop pushed me to think about my career goals and if it aligns with my identity.	Please continue offering these workshops for future PREP scholars and more individuals!
Values and Goals;Recognizing Stressors;Time Management	Financial Health;Imposter Syndrome;Difficult Conversations	4	N/A, I typically felt very comfortable. I could understand if people were more uncomfortable with sharing if the program director or assistant directors were present.	I don't think there was much to do. From what I have saw, most people felt pretty free and willing to talk during the workshops.	No	5	The diversity.	I think just having more time with the peer mentors outside of just doing the workshops will help, like the PREP chats.	Yes	Time management was slightly improved.	No	No	Yes	No	4	3	3	No	3	No	5	Yes.	Yes	N/A, did not attend this workshop	4	yes, the different methods of prioritizing my time were very helpful.	3	N/A, did not attend this workshop	3	Yes	3	N/A, did not attend this workshop	3	N/A, did not attend this workshop	No, this was a great program that was put together! I wish I had had it in my first year, and I really wish I would've had more time for it in the second year. I am glad it has already made an impact on the current first years and I can't wait to see how this evolves over the next couple years.
Values and Goals	Values and Goals	3	none	none	No	3	n/a	n/a	No	n/a	No	No	No	No	4	1	5	Yes	3	No	3	n/a	No	n/a	3	n/a	3	n/a	3	No	3	n/a	3	n/a	I prioritized my laboratory work over attending the Wellness Workshops. I do wish I had made a conscious effort to attend the workshops that would have been of interest to me.
Imposter Syndrome;Self Advocacy;Mental Health	Values and Goals;Recognizing Stressors;Owning Your Identity	4	Hearing other graduate students talk about their experiences made me feel "not alone" in my experiences.	I think having meetups outside of the workshops more planned would increase the dialog in meetings	No	3	N/A	If there was a google form to fill for a help request for any peer mentor whos willing to help, that could help increase peoples comfort asking for help.	Yes	I have become more communicative with my PI, using the skills to ensure there's constant line of dialogue between us.	No	yes	Yes	Yes	3	5	4	Yes	4	Yes	4	I have been began talking about my stressors with others, so I can develop strategies to move forward.	Yes	I think it was beneficial to discuss with another peer mentor whos in a position I am working toward, but I thought the discussion prompts didn't tie in with the discussion overall.	4	I've began to use my calendar more to spend my time more effectively.	4	I think this workshop was empowering to me, as hearing from the mentors showed me how beneficial and necessary difficult conversations are to be effective within research	4	Yes	4	Definitely showed me how necessary mental health support is within obtaining a graduate degree	3	Couldnt attend this workshop :-(	Thank you for all your hard work this year!
Financial Health;Recognizing Stressors;Self Advocacy	Values and Goals;Owning Your Identity	3	Mentors and other PREP scholars were open enough to share their own personal anecdotes	It would be nice to first allow two of the smaller groups to share what was discussed within their cohorts and then allow a representative of the two groups to share commonalities between the groups' viewpoints.	Yes	4	All of the peer mentors seemed relatable because of their openness in sharing experiences that many of us as PREP scholars had also endured.	I think there should be a formal group chat(e.g., GROUPMe) where all mentors and scholars can quickly and openly communicate.	Yes	I have begun keeping an excel sheet detailing my monthly finances including my income and spending habits.	Yes	yes	No	Yes	4	4	3	Yes	4	Yes	4	Yes, I have adopted a new short term stress management tool as a result of the workshop. Since the workshop, I have begun using the technique of briefly dissociating from a stressful situation, so that I may regroup and recharge. An example would be taking a 5-10 minute break to focus on something unrelated to the stressor.	Yes	I did find the peer coaching useful because it allows a person to outwardly express their frustrations or worries as related to work. This method also allows the person being coached to actively come up with their own solutions to problems because the person coaching them is unable to interject leading questions or their own opinions into the conversation. I think peer coaching is most useful dur…	4	I have begun "eating the frog", meaning that I wake up earlier to get certain tasks out of the way before the day wastes away.	4	I think it was helpful to hear how many of the mentors handled difficult conversations along their journeys and I now know the importance of addressing important concerns early instead of letting them fester or worsen.	4	Yes	4	The mental health workshop showed me that it is perfectly normal to seek support for your mental health and there are in fact many resources at the disposal of trainees to make sure their mental health is a priority.	3	I did not attend this workshop.	I feel it was truly advantageous for PREP scholars to get the opportunity to learn about topics such as budgeting, approaching difficult situations in the workplace, and mental health resources as we approach new phases in our training. This information undoubtedly helped to prepare me for how to curate a positive and productive environment in my future endeavors.
Values and Goals;Recognizing Stressors;Imposter Syndrome	Financial Health;Difficult Conversations;Self Advocacy	4	The mentors sharing and then asking mentees to share as well	Maybe have a less formal meeting with everyone at the start of the year so people know eachother before sharing at workshop	No	4	The check in emails after workshop	N/A	Yes	Time management and recognizing stressors	No	yes	No	Yes	5	5	5	Yes	3	Yes	4	Yes I have been more mindful of my stressors and practicing coping mechanisms	Yes	I believe this is important to discuss in workshop as we all can relate	4	I have continued my time management techniques, like my agenda and google calendar	5	N/A	5	Yes	5	N/A	5	N/A	N/A
Difficult Conversations;Self Advocacy;Owning Your Identity	Financial Health;Mental Health	4	When the peer mentors would share a personal story that I related to.	Have more interactive presentations outside of just asking questions. Also starting with low-risk questions that will draw people in without making them feel like they have to spill their personal stories in order to interact with the presentation.	Yes	4	Sharing similar backgrounds and values as the Peer Mentors. Also, the Peer Mentors I got to know were the ones who would initiate conversation with me and invite me to social events.	After a few sessions, I would suggest having PREP scholars schedule lunch or coffee breaks with three Peer Mentors of their choice. I think meeting one-on-one with Peer Mentors made me get to know them more and, thus, feel more comfortable reaching out when I needed help or advice. With the classroom setting this year, I felt it was more difficult to get to be comfortable with Peer Mentors. The o…	Yes	Making boundaries. Reminding myself that I deserve to be here (battling imposter syndrome).	Yes	yes	Yes	Yes	5	5	5	No	3	No	4	No because I have a lot of stressors.	Yes	I think part of this workshop could be meeting outside of the workshop. I would have felt more comfortable speaking one-on-one rather than near people I didn't really talk to.	3	N/A	4	Helpful: Having the side conversations with Peer mentors.	3	Yes	2	Unchanged just because I knew most of what was presented, not because it wasn't useful.	4	Yes.	Not really. I enjoyed the workshops and the Peer Mentors were really nice.
