## Supplementary material for "Deepening biomedical research training: Community-Building Wellness Workshops for Post-Baccalaureate Research Education Program (PREP) Trainees": S17 Survey Results from Peer Mentors

### Sheet: in
QUESTION 1	QUESTION 2	QUESTION 3	QUESTION 4	QUESTION 5	QUESTION 6	QUESTION 7	QUESTION 8	QUESTION 9	QUESTION 10	QUESTION 11	QUESTION 12	QUESTION 13	QUESTION 14	QUESTION 15	QUESTION 16	QUESTION 17
How equipped did you feel to discuss topics raised by PREP scholars?	What changes would you suggest to improve Peer Mentor preparation/efficacy?	Did you ever meet with any scholars outside of the PREP official events?	If you did meet with scholars, who initiated the meeting?	Did you feel like you were able to make meaningful connections with any scholar(s)?	What could we do next year to help increase a sense of community between scholars and peer mentors?	How comfortable were you sharing relevant aspects of my personal journey during the workshops.	What could we improve on to create a safer space to share?	I felt confident in my ability to facilitate my workshop.	What factors/resources would help improve your facilitating?	I would have benefited from similar workshops earlier in my training	I benefited from these workshops at this step in my training	I think these workshops would be beneficial to those in graduate-level training programs?	The wellness workshops have changed my mentoring style	At earlier steps in my training, I was a participant (aka Scholar) in either a PREP program or similar program.	Why did you choose to be a PREP mentor?	I would recommend being a Peer Mentor to others.
4	I think this was fine	Yes	Me	Yes	Built in happy hour/lunch at the beginning to promote socializing	1	I think this worked well	4	I think we had good resources and I liked the brainstorming before	2	1	2	2	No	I thought it would be a valuable experience both for me and the scholars and bluntly, the compensation made this doable for me	Yes
5	Maybe offering the mentors a coaching session to help us polish our skills and be able to help the scholars better.	No	Didn't happen	Yes. I feel that after the mock interviews, in which I could share my experiences and perspectives, they tended to say hi and talk more or sit at my table during workshops.	We can have them organizing outreach activities in small groups (2 mentors and 4 scholars maybe?) so this way we can bond more and they can start developing or polishing leadership skills. This will also would look great on everyone's CVs as they prepare to apply to graduate or medical school. Shelters always look for volunteer and puppies make the best therapists.	1	Having some sort of happy hour with snacks and drinks to be able to have more time to speak to them because after the workshop we meet the mentors only and sometimes they would like to talk a little more so maybe starting the second meeting at 3:30?	5	I think everything was smooth.	1	1	1	1	Yes	As a first-generation student I know personally the struggles one face as an undergraduate and graduate students. I could not look for advice or mentoring at home and my self-esteem and confidence were very low. I thought of quitting because I thought I wasn't made for this and thanks to my undergraduate mentor and the RISE program I was able to regain that confidence, I finished my bachelors wit…	Yes
4	Having mentor-only meetings before holding the wellness workshops to set expectations and make sure everyone is on the same page before presenting to the PREP scholars.	Yes	Me	No, not compared to other PREP cohorts.	The community typically needs to be formed organically. But there were never really times when all the PREP scholars were together with mentors and got to talk naturally about stuff. More face time may help build other bonds.	3	I feel more comfortable sharing personal stories when others in the space share personal stories.	5	Having the feedback from this year and a better understanding of what this workshop is supposed to be would be helpful. Since this was the first year, the goals and methods of how to get there were a bit vague starting out.	1	2	2	4	Yes	To continue to be a part of the PREP community while getting compensated for my time and effort.	Yes
4	Maybe improve resources for PREP mentors who don't feel as well-versed in their particular topic	Yes	Them	Yes	We should definitely have more social outings	3	Unsure	4	Unsure	2	2	2	3	Yes	I appreciate that astronomically positive impact PREP had on my career and want to ensure other budding scientists have the same experience.	Yes
5	N/A. I felt sufficiently prepared and I feel that as long as everyone is coming in honest, open, and willing to help the mentees in anyway, that's enough!	Yes	Them	Yes! We grabbed coffee several times and covered a lot of different topics related to professional development/lab selection in our chats.	More social events (bowling, picnics, dinner, drinks & food).	1	N/A - it felt like a safe space to me! I think the discussions helped everyone feel comfortable and helped build an environment of trust over time.	5	N/A - I felt like Dr. Kavran helped us feel supported and informed on what the workshop expectations were.	3	1	1	1	Yes	I was in a similar program in undergrad and it had a giant impact on my professional trajectory. I felt like being a Hopkins PREP mentor provided me with the opportunity to pay the same services forward that I was so lucky to have.	Yes
4	I think after seeing the first workshop and the specific pre-workshop meetings I felt prepared for my workshop.	Yes	Me	Yes, I regularly talk with Saron and Jeremy.	Maybe next year we could do small groups or pods with some NPM and some scholars so they have a defined group to reach out, in case picking a mentor to reach out to is too overwhelming for the scholars.	1	I think we did a great job creating a safe space.	5	I felt very comfortable public speaking/facilitating my workshop.	2	1	1	1	No	I really enjoy mentoring/helping other scientists grow and progress. I would love to continue doing this next year!	Yes
4	I think that for future peer mentors, current mentors can compile resources/literature that they found useful for preparing their respective workshops in a shared folder and keep this folder growing over the years.	Yes	Them	Yes, I made the strongest connection with the scholar in my lab, but also have regular check ins with another PREP scholar outside of my lab as well and have helped one other connect with others across Hopkins.	I think the coffee hours were a good idea but may have been too restrictive schedule-wise for scholars to make it. I think it could be a good strategy for peer mentors to have "office hours" where scholars rotate who will host every few months with at least two or three sessions a month. Something like that would allow for more connections outside of larger social events which I think are also a …	1	I think that setting the tone and rules of a safe space explicitly in the beginning of any workshop with a sensitive topic a way to open that door. Also, gaining some trust before these workshops with sensitive topics whether in social events, office hours, other avenues may also help. Another idea could be peer mentors doing something similar to Seeing Myself in Science	4	I think that having a blueprint of resources that we established this year will help future mentors. I felt like I was familiar with my topics as a whole mostly from experience, but had not formally presented them before which made it a little scary.	1	3	1	2	No	I chose to be a mentor in graduate school because I myself felt very isolated and unheard as a first year graduate student. Being a mentor helped create a safe space and resources for others that I didn't feel at the time for myself.	Yes
3	Not sure: we were given ample about of time, appreciated the discussion with fellow mentors a month before hand.	Yes	Them	Yes, definitely made a very meaningful connection with one scholar!	a lunch-provided event thats on the alternating week from the workshop	1	I believe is was a very safe space to share	4	Not sure	1	1	3	1	Yes	I would have benefitted from a program like this when I was a PREP scholar, was excited for them to have this experience.	Yes
4	N/A	No	Didn't happen	Yes, however not particularly deep connections	Having social events be part of the programming instead of an afterthought could help to make it more of a PREP cultural thing so the scholars feel more inclined to attend. It could be as simple as scholars and mentors go to a dinner or picnic, PREP would not have to fund it.	1	N/A	4	Some resources on how to build trust in a new group might have been helpful.	1	2	2	3	No	I want to ensure future grad/med students understand how consequential of a choice they are making on a deeper level than just "it's a good school" which is a hard thing to reflect on without a community of people you can relate to.	Yes
5	We could take information from the exit surveys and the mentor workshop discussions to develop a mentor training workshop during the summer. This can help new mentors develop ideas and feel more confident with engaging with scholars and preparing workshops.	Yes	Me	Yes	More planned events. The coffee hours were nice. Maybe like a community service event mid way and a fun group activity (or trip) off campus to close out the year.	2	I felt like we made progress over time. The scholars began to realize that we had a safe space. I believe that mentors sharing personal experiences helped them open up. So more opening up of mentors, but allowing the focus to be on the scholars as they feel more safe.	4	This was the first year. The goal was to see what worked and what did not. I think we should look through our discussion notes for each workshop an try to improve each year. We could also have a quick and easy anonymous scholar survey after each workshop (maybe provide prizes just for completing a certain number of surveys?).	1	1	1	1	No	I decided to become a PREP mentor because I am passionate about mentoring scholars from historically excluded backgrounds who are interested biomedical research. My goal is to serve a guide, listener, and role model to help others holistically succeed. Being a PREP mentor provided me the opportunity to share knowledge, experiences, and guidance with scholars, and learn while assisting them in nav…	Yes
3	Some more onboarding training.	No	Didn't happen	No. I felt that I was with a new mentor each month so it was hard to build meaningful connections.	Maybe try to match mentors with mentees.	1	Some more 1-on-1 time.	3	Maybe some outside professional help from experts on the topic.	2	2	1	1	Yes	I was in a similar post-bacc. and felt a need to give back.	Yes
4	Honestly, these classes were eye-opening for me as a graduate student and forced me to sit down and put in the work on sensitive topics and really synthesize my experiences and knowledge of the topics.	Yes	Me	Mostly casual but I think the scholars feel comfortable o reach out for career related things and have a solid network through the mentors.	I think the workshops and outside socials we held were perfect.	5	I think the mentors and mentees did an amazing job creating a safe, comfortable, and open space for the workshops by being open and honest about personal experiences.	4	reaching out/ getting ideas and feedback form more people. Would be cool to interview 2-3 PIs on the topics and get some personal real-life stories.	1	1	1	2	No	I love teaching and mentorship because as a first gen college student, I would not be where I am today without the mentorship I have received from the science community. The PREP program creates a great opportunity to give back to the community which needs mentorship the most as others have done for me.	Yes
4	A handout that talks about important mentor facilitation skills that sets baseline expectations	No	Didn't happen	Yes	Having an officially assigned mentor for each PREP student could facilitate continued mentorship	3	Making sure that everyone has an equal chance to contribute to the larger group (that it is not just the same people who keep participating). Small group discussions were helpful for that but maybe ensuring that there is some sort of rotation system in place so that those who maybe want to contribute but need a little more encouragement have that space.	4	Perhaps having a better understanding of what kind of environment we are trying to create with these workshops. I think vulnerability always goes a long way, but understanding whether we actually need vulnerability to achieve what our goal is and how we can foster that would be helpful to understand better as a facilitator.	1	1	1	3	No	I wanted to help students who are at a critical stage of their professional journeys receive mentorship and have a safe space to ask questions and plan for their future, which some students could find uncomfortable in their lab environments. Organized programs such as this generally helps individuals who struggle with asking for help - or who even struggle with identifying what they need help wit…	Yes
4	Ensuring continuity between presentations. We talked a lot about connecting the sessions/topics, especially back to the first session, but I think those connections got lost in the presentations.	Yes	Me	I felt that they appreciated the advice and perspective in group settings but I don't feel that I connected with a particular scholar.	I think that more mentee-lead, but mentor guided sessions may be more effective. Even though we had discussion time, I feel we, as mentors, spent most of the time talking.	1	Things being mentee-lead. I think that because we took such a lead as mentors, sometimes we were introducing situations the mentees hadn't encountered yet. We should still introduce those topics, but having the mentee perspective to frame how we approach the topic would be helpful.	4	More knowledge about the mentees experience.	1	3	2	3	Yes	I felt that I was finally in a space in my grad school career where I could offer advice to incoming/rising grad students. And I believe that honesty about mental health, boundaries, and expectations is really important to convey to people interested in a PhD.	Yes
